# Comprehensive structural analysis reveals broad-spectrum neutralizing antibodies against Omicron

**DOI:** 10.1101/2022.09.25.509344

**Authors:** Xiangyang Chi, Lingyun Xia, Guanying Zhang, Ximin Chi, Bangdong Huang, Yuanyuan Zhang, Zhengshan Chen, Jin Han, Liushu Wu, Zeya Li, Hancong Sun, Ping Huang, Changming Yu, Wei Chen, Qiang Zhou

## Abstract

The pandemic of COVID-19 caused by SARS-CoV-2 continues to spread around the world. Mutant strains of SARS-CoV-2 are constantly emerging. At present, Omicron variants have become mainstream. In this work, we carried out a systematic and comprehensive analysis of the reported spike protein antibodies, counting the antibodies’ epitopes and genotypes. We further comprehensively analyzed the impact of Omicron mutations on antibody epitopes and classified these antibodies according to their binding patterns. We found that the epitopes of one class of antibodies were significantly less affected by Omicron mutations than other classes. Binding and virus neutralization experiments show that such antibodies can effectively inhibit the immune escape of Omicron. Cryo-EM results show that this class of antibodies utilizes a conserved mechanism to neutralize SARS-CoV-2. Our results greatly help us deeply understand the impact of Omicron mutations. At the same time, it also provides guidance and insights for developing Omicron antibodies and vaccines.
