## Supplementary material for "Comprehensive structural analysis reveals broad-spectrum neutralizing antibodies against Omicron": Table 1

### Sheet: Sheet1
Name	PDB ID	Representative PDB ID	Number of PDB ID	Strain of S	Binding Region	Deposition date (YYYY-MM-DD)	Group	Average number of epitope residues mutated in Omicron
EY6A	6zcz,6zdg,6zdh,6zer,6zfo,7nx6,7nx7,7nx8,7nx9,7nxa,7nxb,7qnw,7qnx	6zcz	13	WT	RBD	2020-06-12	A-RBD	0.843333
B1-182.1	7mlz,7mm0,7tb8,7tbf,7tcc,7u0d	7mlz	6	WT	RBD	2021-04-29	A-RBD	3.11
S5D2	7wcr,7wcz,7wd0,7wd7	7wcr	4	Beta	RBD	2021-12-20	A-RBD	2.33333
HB27	7cwt,7cyh,7cyp,7e5s	7cwt	4	WT	RBD	2020-08-31	A-RBD	3.75
XGv347	7wea,7web,7wec,7wed	7wea	4	Omicron	RBD	2021-12-23	A-RBD	1.08
S304	7jw0,7jx3,7r6x	7jw0	3	WT	RBD	2020-08-24	A-RBD	0.33
RBD-chAb45	7eh5,7ej5,7f63	7eh5	3	WT	RBD	2021-03-28	A-RBD	2.33333
COVOX-253H55L	7beo,7nd9,7nda	7beo	3	WT	RBD	2020-12-24	A-RBD	3.67
T6	7fjn,7fjo,7fjs	7fjn	3	Beta	RBD	2021-08-04	A-RBD	2.33333
S2X259	7m7w,7ra8,7ral	7m7w	3	WT	RBD	2021-03-29	A-RBD	3.665
P5C3	7ny5,7p40,7phg	7ny5	3	WT	RBD	2021-03-20	A-RBD	3.78
S2E12	7k45,7k4n,7r6x	7k45	3	WT	RBD	2020-09-14	A-RBD	2.55333
RBD-chAb-25	7ej4,7f62	7ej4	2	WT	RBD	2021-04-01	A-RBD	4.66667
A23-58.1	7lrs,7lrt	7lrs	2	WT	RBD	2021-02-17	A-RBD	2.83333
8D3	7w9e,7w9f	7w9e	2	Delta	RBD	2021-12-09	A-RBD	1.33333
3D11	7kqe,7m7b	7kqe	2	WT	RBD	2020-11-15	A-RBD	3.33333
S2A4	7jva,7jvc	7jva	2	WT	RBD	2020-08-20	A-RBD	2
m31A7	7wue,7wuh	7wue	2	WT	RBD	2022-02-08	A-RBD	2.33333
NT-193	7e5o	7e5o	1	WT	RBD	2021-02-19	A-RBD	6.66667
RBD-chAb15	7eh5	7eh5	1	WT	RBD	2021-03-28	A-RBD	5.5
S2X35	7r6w	7r6w	1	WT	RBD	2021-06-23	A-RBD	6.16667
WRAIR-2151	7n4m	7n4m	1	WT	RBD	2021-06-04	A-RBD	2.66667
PDI_222	7rr0	7rr0	1	WT	RBD	2021-08-08	A-RBD	3
PR953	7deu	7deu	1	WT	RBD	2020-11-05	A-RBD	2.33333
REGN10985	7m42	7m42	1	WT	RBD	2021-03-19	A-RBD	2.5
Ab23	7byr	7byr	1	WT	RBD	2020-04-24	A-RBD	5.5
AZD8895	7l7d	7l7d	1	WT	RBD	2020-12-28	A-RBD	4
AB-3467	7msq	7msq	1	WT	RBD	2021-05-12	A-RBD	3.16667
13G9	7e3k	7e3k	1	WT	RBD	2021-02-09	A-RBD	4
10-28	7si2	7si2	1	WT	RBD	2021-10-12	A-RBD	0
836	7ezv	7ezv	1	WT	RBD	2021-06-02	A-RBD	3
58G6	7e3l	7e3l	1	WT	RBD	2021-02-09	A-RBD	4
Beta-47	7ps5	7ps5	1	Beta	RBD	2021-09-22	A-RBD	3
DH1047	7ld1	7ld1	1	WT	RBD	2021-01-12	A-RBD	6.16667
CV07-287	7s5r	7s5r	1	WT	RBD	2021-09-11	A-RBD	5
HbnC3t1p1_C6	7b0b	7b0b	1	WT	RBD	2020-11-19	A-RBD	3
GH12	7d6i	7d6i	1	WT	RBD	2020-09-30	A-RBD	1.66667
G32A4	7swn	7swn	1	WT	RBD	2021-11-20	A-RBD	3
CS44	7s5q	7s5q	1	Beta	RBD	2021-09-11	A-RBD	3
COVOX-253	7ora	7ora	1	WT	RBD	2021-06-04	A-RBD	2
COVOX-253H165L	7ndb	7ndb	1	WT	RBD	2021-01-30	A-RBD	1.33333
COVOX-222	7nx6,7nx7,7nx8,7nx9,7nxa,7nxb,7or9,7q9g	7nx6	8	WT	RBD	2021-03-17	B-RBD	6.02167
COVA1-16	7jmw,7lm8,7lq7,7s5q,7s5r	7jmw	5	WT	RBD	2020-08-03	B-RBD	1.66667
BD-604	7chf,7ch4,7e8c,7e8f	7chf	4	WT	RBD	2020-07-05	B-RBD	6.25
COVOX-158	7bej,7bek,7nd6,7qny	7bej	4	WT	RBD	2020-12-23	B-RBD	6.70833
BD-503	7ejy,7ejz,7ek0	7ejy	3	WT	RBD	2021-04-03	B-RBD	5.78
COVOX-269	7bem,7neg,7neh	7bem	3	WT	RBD	2020-12-24	B-RBD	5.945
ab1	7mjj,7mjk,7mjl	7mjj	3	WT	RBD	2021-04-20	B-RBD	4.44667
FI-3A	7pqz,7pqy,7q0g	7pqz	3	WT	RBD	2021-09-20	B-RBD	4
CoV11	7s4s,7urq,7urs	7s4s	3	WT	RBD	2021-09-09	B-RBD	5.275
CC12.3	6xc4,7kn6,7kn7	6xc4	3	WT	RBD	2020-06-08	B-RBD	4.00333
CC12.1	6xc3,6xc7,6xc2	6xc3	3	WT	RBD	2020-06-08	B-RBD	6.61167
P5A-1B8_2B	7czr,7czs	7czr	2	WT	RBD	2020-09-09	B-RBD	4.16667
P2C-1F11	7cdi,7e8m	7cdi	2	WT	RBD	2020-06-19	B-RBD	3.5
C105	6xcm,6xcn	6xcm	2	WT	RBD	2020-06-08	B-RBD	3.5
COVOX-150	7bei,7nd5	7bei	2	WT	RBD	2020-12-23	B-RBD	7.66667
BD-236	7che,7chb	7che	2	WT	RBD	2020-07-05	B-RBD	5.83333
BD-629	7chc,7ch5	7chc	2	WT	RBD	2020-07-05	B-RBD	6.5
P2B-1A10	7czq	7czq	1	WT	RBD	2020-09-09	B-RBD	6.33333
P22A-1D1	7chs	7chs	1	WT	RBD	2020-07-06	B-RBD	7
P4A1	7cjf	7cjf	1	WT	RBD	2020-07-10	B-RBD	7
STE90-C11	7b3o	7b3o	1	WT	RBD	2020-12-01	B-RBD	7.66667
P5A-1B8	7d00	7d00	1	WT	RBD	2020-09-09	B-RBD	4.16667
P5A-1D2	7cho	7cho	1	WT	RBD	2020-07-06	B-RBD	4.83333
P5A-3A1	7d0c	7d0c	1	WT	RBD	2020-09-09	B-RBD	3.5
P5A-3C8	7chp	7chp	1	WT	RBD	2020-07-06	B-RBD	7.66667
PDI_231	7mzn	7mzn	1	WT	RBD	2021-05-24	B-RBD	7.16667
PDI_37	7mzf	7mzf	1	WT	RBD	2021-05-24	B-RBD	7
PDI_42	7mzg	7mzg	1	WT	RBD	2021-05-24	B-RBD	8
R40-1G8	7sc1	7sc1	1	WT	RBD	2021-09-26	B-RBD	4.16667
LY-CoV481	7kmi	7kmi	1	WT	RBD	2020-11-02	B-RBD	6.16667
LY-CoV488	7kmh	7kmh	1	WT	RBD	2020-11-02	B-RBD	5.33333
B38	7bz5	7bz5	1	WT	RBD	2020-04-26	B-RBD	8
BD-515	7e88	7e88	1	WT	RBD	2021-03-01	B-RBD	5.33333
BD-508	7e86	7e86	1	WT	RBD	2021-03-01	B-RBD	8
BD-813H	7ey0	7ey0	1	Beta	RBD	2021-05-29	B-RBD	5.5
Ab4	7e39	7e39	1	WT	RBD	2021-02-08	B-RBD	3.33333
Ab1	7e3c	7e3c	1	WT	RBD	2021-02-08	B-RBD	6.83333
ADI-55688	7u2e	7u2e	1	WT	RBD	2022-02-23	B-RBD	4.5
Beta-27	7ps1	7ps1	1	Beta	RBD	2021-09-22	B-RBD	3
BG1-22	7m6f	7m6f	1	WT	RBD	2021-03-25	B-RBD	0
BG4-25	7m6d	7m6d	1	WT	RBD	2021-03-25	B-RBD	4
ADG20	7u2d	7u2d	1	WT	RBD	2022-02-23	B-RBD	4.5
2-36	7n5h	7n5h	1	WT	RBD	2021-06-05	B-RBD	1.66667
10-40	7sd5	7sd5	1	WT	RBD	2021-09-29	B-RBD	3.5
2B11	7e5y	7e5y	1	WT	RBD	2021-02-21	B-RBD	6.5
910-30	7ks9	7ks9	1	WT	RBD	2020-11-21	B-RBD	6
C022	7rku	7rku	1	WT	RBD	2021-07-22	B-RBD	1.67
CV30	6xe1	6xe1	1	WT	RBD	2020-06-11	B-RBD	5
ION-360	7np1	7np1	1	WT	RBD	2021-02-26	B-RBD	4
G32Q4	7swp	7swp	1	WT	RBD	2021-11-20	B-RBD	3.5
FI3A	7q0a	7q0a	1	WT	RBD	2021-10-14	B-RBD	5.83333
CV07-250	6xkq	6xkq	1	WT	RBD	2020-06-26	B-RBD	6.33333
C1A-C2	7kfx	7kfx	1	WT	RBD	2020-10-15	B-RBD	5.16667
C1A-B3	7kfw	7kfw	1	WT	RBD	2020-10-15	B-RBD	5.83333
C1A-B12	7kfv	7kfv	1	WT	RBD	2020-10-15	B-RBD	5.16667
C118	7rkv	7rkv	1	WT	RBD	2021-07-22	B-RBD	2.66667
C102	7k8m	7k8m	1	WT	RBD	2020-09-27	B-RBD	4.33333
C099	7r8l	7r8l	1	WT	RBD	2021-06-26	B-RBD	5
C098	7n3i	7n3i	1	WT	RBD	2021-06-01	B-RBD	6.16667
C1A-F10	7kfy	7kfy	1	WT	RBD	2020-10-15	B-RBD	6
C98C7	7swo	7swo	1	WT	RBD	2021-11-20	B-RBD	5.66667
CB6	7c01	7c01	1	WT	RBD	2020-04-29	B-RBD	5.5
COVA2-04	7jmo	7jmo	1	WT	RBD	2020-08-02	B-RBD	7
COVOX-40	7nd3	7nd3	1	WT	RBD	2021-01-30	B-RBD	5.5
CS23	7s5p	7s5p	1	Beta	RBD	2021-09-11	B-RBD	4.5
scFv_E4	7vmu	7vmu	1	WT	RBD	2021-10-09	B-RBD	6.16667
S2M11	7k43,7lxy,7lxz,7ly2,7n8h,7so9	7k43	6	WT	RBD	2020-09-14	C-RBD	2.64
BD-368-2	7chc,7che,7chf,7chh,7e8c,7e8f	7chc	6	WT	RBD	2020-07-05	C-RBD	1.61
J08	7s6j,7s6k,7s6l,7sbu	7s6j	4	WT	RBD	2021-09-14	C-RBD	4
COVOX-316	7beh,7nd7	7beh	2	WT	RBD	2020-12-23	C-RBD	2
Beta-55	7qnw,7qnx	7qnw	2	Omicron	RBD	2021-12-23	C-RBD	3.5
Beta-54	7ps6,7q0h	7ps6	2	Beta	RBD	2021-09-22	C-RBD	3.33333
COVOX-384	7bep,7nd8	7bep	2	WT	RBD	2020-12-24	C-RBD	1.83333
Beta-6	7pry,7q9p	7pry	2	Beta	RBD	2021-09-22	C-RBD	1.83333
P5A-2F11	7czy,7czz	7czy	2	WT	RBD	2020-09-09	C-RBD	3
C121	7k8x,7k8y	7k8x	2	WT	RBD	2020-09-27	C-RBD	2.41667
2B04	7k9h,7k9i	7k9h	2	WT	RBD	2020-09-29	C-RBD	2.25
2-15	7l57,7l5b	7l57	2	WT	RBD	2020-12-21	C-RBD	3
P2B-2F6	7bwj	7bwj	1	WT	RBD	2020-04-14	C-RBD	1.83333
P2C-1A3	7cdj	7cdj	1	WT	RBD	2020-06-19	C-RBD	4.33333
S2H14	7jx3	7jx3	1	WT	RBD	2020-08-26	C-RBD	4.16667
THSC20.HVTR26	7z0x	7z0x	1	WT	RBD	2022-02-23	C-RBD	4
S2D106	7r7n	7r7n	1	WT	RBD	2021-06-25	C-RBD	1.83333
P5A-1B9	7czx	7czx	1	WT	RBD	2020-09-09	C-RBD	2.83333
PDI_210	7mzl	7mzl	1	WT	RBD	2021-05-24	C-RBD	7.16667
REGN10933	6xdg	6xdg	1	WT	RBD	2020-06-10	C-RBD	3
REGN10989	7m42	7m42	1	WT	RBD	2021-03-19	C-RBD	2
S-B8	7kn3	7kn3	1	WT	RBD	2020-11-04	C-RBD	5.66667
BD-771	7ey5	7ey5	1	WT	RBD	2021-05-29	C-RBD	3
BD-623	7e7y	7e7y	1	WT	RBD	2021-02-28	C-RBD	3.33333
AZD1061	7l7e	7l7e	1	WT	RBD	2020-12-28	C-RBD	3.5
Beta-26	7q9j	7q9j	1	Beta	RBD	2021-11-12	C-RBD	2
Beta-40	7ps7	7ps7	1	Beta	RBD	2021-09-22	C-RBD	3
Beta-24	7ps0	7ps0	1	Beta	RBD	2021-09-22	C-RBD	3
BG7-20	7m6h	7m6h	1	WT	RBD	2021-03-25	C-RBD	5.83333
2-43	7l56	7l56	1	WT	RBD	2020-12-21	C-RBD	2
2-4	6xey	6xey	1	WT	RBD	2020-06-14	C-RBD	2
47D1	7mf1	7mf1	1	WT	RBD	2021-04-08	C-RBD	1.5
CV503	7lq7	7lq7	1	WT	RBD	2021-02-13	C-RBD	4
CV07-270	6xkp	6xkp	1	WT	RBD	2020-06-26	C-RBD	3.5
298	7k9z	7k9z	1	WT	RBD	2020-09-29	C-RBD	4
C051	7r8n	7r8n	1	WT	RBD	2021-06-26	C-RBD	4.5
C144	7k90	7k90	1	WT	RBD	2020-09-27	C-RBD	2
COVA2-39	7jmp	7jmp	1	WT	RBD	2020-08-02	C-RBD	4.33333
35B5	7e9n,7e9o,7e9p,7e9q,7f46	7e9n	5	WT	RBD	2021-03-04	D-RBD	0.2
COVOX-75	7ben,7ben,7beo,7orb,7orb	7ben	5	WT	RBD	2020-12-24	D-RBD	2.9
JMB2002	7wpd,7wpe,7wpf,7wrv	7wpd	4	Omicron	RBD	2022-01-23	D-RBD	0.416667
P36-5D2	7fae,7faf	7fae	2	WT	RBD	2021-07-06	D-RBD	2.33333
A19-61.1	7tb8,7tbf	7tb8	2	WT	RBD	2021-12-21	D-RBD	1.5
SARS2-38	7mkl,7mkm	7mkl	2	WT	RBD	2021-04-24	D-RBD	1
N-612-017	7s0c	7s0c	1	WT	RBD	2021-08-30	D-RBD	1.83333
S-E6	7kn4	7kn4	1	WT	RBD	2020-11-04	D-RBD	4.16667
PDI_215	7mzm	7mzm	1	WT	RBD	2021-05-24	D-RBD	1.5
PDI_93	7mzj	7mzj	1	WT	RBD	2021-05-24	D-RBD	2.5
BD-667_H	7ey4	7ey4	1	Beta	RBD	2021-05-29	D-RBD	0.5
Beta-38	7ps4	7ps4	1	Beta	RBD	2021-09-22	D-RBD	1.83333
47D11	7akd	7akd	1	WT	RBD	2020-09-30	D-RBD	1
G32R7	7n64	7n64	1	WT	RBD	2021-06-07	D-RBD	1
Fab-06	7wph	7wph	1	WT	RBD	2022-01-23	D-RBD	1.33333
C110	7k8v	7k8v	1	WT	RBD	2020-09-27	D-RBD	1.5
CA521	7e23	7e23	1	WT	RBD	2021-02-04	D-RBD	2
COVOX-278	7or9	7or9	1	WT	RBD	2021-06-04	D-RBD	1.83333
COVOX-58	7qny	7qny	1	WT	RBD	2021-12-23	D-RBD	0.5
clone_6	7mw2,7mw3,7mw4	7mw2	3	WT	RBD	2021-05-15	E-RBD	3.67
S2H13	7jv2,7jv4,7jv6	7jv2	3	WT	RBD	2020-08-20	E-RBD	1.44333
COVOX-88	7bel,7nd4	7bel	2	WT	RBD	2020-12-23	E-RBD	5
XGv282	7we7,7wlc	7we7	2	Omicron	RBD	2021-12-23	E-RBD	0.5
XGv289	7we9,7wef	7we9	2	Omicron	RBD	2021-12-23	E-RBD	0
clone_2	7mw5,7mw6	7mw5	2	WT	RBD	2021-05-15	E-RBD	2.16667
THSC20.HVTR04	7z0y	7z0y	1	WT	RBD	2022-02-23	E-RBD	2.33333
WRAIR-2173	7n4j	7n4j	1	WT	RBD	2021-06-04	E-RBD	6
XG014	7v2a	7v2a	1	WT	RBD	2021-08-07	E-RBD	2
PDI_96	7mzk	7mzk	1	WT	RBD	2021-05-24	E-RBD	2.33333
REGN10987	6xdg	6xdg	1	WT	RBD	2020-06-10	E-RBD	2.33333
Ab5	7e3b	7e3b	1	WT	RBD	2021-02-08	E-RBD	0.5
Beta-32	7q9k	7q9k	1	Beta	RBD	2021-11-12	E-RBD	3.5
BG7-15	7m6g	7m6g	1	WT	RBD	2021-03-25	E-RBD	1.33333
BG10-19	7m6e	7m6e	1	WT	RBD	2021-03-25	E-RBD	4
D27	7vyr	7vyr	1	WT	RBD	2021-11-15	E-RBD	8.16667
CV38-142	7lm8	7lm8	1	WT	RBD	2021-02-05	E-RBD	2
FD-5D	7pr0	7pr0	1	WT	RBD	2021-09-20	E-RBD	1.33333
CV05-163	7lop	7lop	1	WT	RBD	2021-02-10	E-RBD	4
S3H3	7wd9,7wd8,7wdf,7wk8,7wk9,7wka	7wd9	6	Beta	RBD	2021-12-21	F-RBD	0
Beta-49	7q0g,7q6e	7q0g	2	Beta	RBD	2021-10-14	F-RBD	0.5
Beta-50	7q0h,7q9f	7q0h	2	Beta	RBD	2021-10-14	F-RBD	1
2H04	7k9j,7k9k	7k9j	2	WT	RBD	2020-09-29	F-RBD	1
Fab30	7enf,7eng	7enf	2	WT	RBD	2021-04-16	F-RBD	1
52	7k9z	7k9z	1	WT	RBD	2020-09-29	F-RBD	2.16667
nCoV617	7e3o	7e3o	1	WT	RBD	2021-02-09	F-RBD	2.83333
PR961	7det	7det	1	WT	RBD	2020-11-05	F-RBD	1
BD-804H	7eya	7eya	1	Beta	RBD	2021-05-30	F-RBD	1.5
7D6	7eam	7eam	1	WT	RBD	2021-03-07	F-RBD	0.5
6D6	7ean	7ean	1	WT	RBD	2021-03-07	F-RBD	0
C032	7r8m	7r8m	1	WT	RBD	2021-06-26	F-RBD	2
C135	7k8z	7k8z	1	WT	RBD	2020-09-27	F-RBD	1
C119	7k8w	7k8w	1	WT	RBD	2020-09-27	F-RBD	4
CR3022	6yla,6ym0,6yor,6yz7,6z2m,6xc3,6xc7,6zlr,7a5r,7a5s,7lop,7m6d,7r8l	6yla	13	WT	RBD	2020-04-06	G-RBD	1.46333
15033-7	7klh,7kmk,7kml,7kxj,7kxk	7klh	5	WT	RBD	2020-10-30	G-RBD	4
3C1	7dcc,7dcx,7dd2,7dd8	7dcc	4	WT	RBD	2020-10-24	G-RBD	5.16667
WCSL_129	7mzj,7mzk,7mzi	7mzj	3	WT	RBD	2021-05-24	G-RBD	6.28
P5A-1B6	7czu,7czv	7czu	2	WT	RBD	2020-09-09	G-RBD	5.66667
P5A-3C12	7d0b,7d0d	7d0b	2	WT	RBD	2020-09-09	G-RBD	1.33333
S2K146	7tas,7tat	7tas	2	WT	RBD	2021-12-21	G-RBD	5.41667
MW07	7dk2	7dk2	1	WT	RBD	2020-11-22	G-RBD	8
WRAIR-2125	7n4l	7n4l	1	WT	RBD	2021-06-04	G-RBD	4
P5A-2G9	7czt	7czt	1	WT	RBD	2020-09-09	G-RBD	7.16667
Beta-29	7ps2	7ps2	1	Beta	RBD	2021-09-22	G-RBD	2.83333
Beta-22	7prz	7prz	1	Beta	RBD	2021-09-22	G-RBD	3.66667
15033	7klg	7klg	1	WT	RBD	2020-10-30	G-RBD	5
87G7	7r40	7r40	1	WT	RBD	2022-02-08	G-RBD	3
CV2-75	7m3i	7m3i	1	WT	RBD	2021-03-18	G-RBD	2.33333
COVOX-45	7bel,7ora,7pry	7bel	3	WT	RBD	2020-12-23	H-RBD	0
N-612-056	7s0b	7s0b	1	WT	RBD	2021-08-30	H-RBD	0
WRAIR-2057	7n4i	7n4i	1	WT	RBD	2021-06-04	H-RBD	0
S2H97	7m7w	7m7w	1	WT	RBD	2021-03-29	H-RBD	0
ION-300	7bnv	7bnv	1	WT	RBD	2021-01-22	H-RBD	0
FD20	7cyv	7cyv	1	WT	RBD	2020-09-04	H-RBD	0
S309	6wps,6wpt,7jx3,7bep,7r6w,7r6x,7sob,7soc,7tm0,7tly	6wps	10	WT	RBD	2020-04-27	I-RBD	0.8
P17	7cwn,7cwl,7cwm,7cwo,7cwu,7e5r,7e5s	7cwn	7	WT	RBD	2020-08-29	I-RBD	2.07
2H2	7dk4,7dk5,7dk6,7dk7	7dk4	4	WT	RBD	2020-11-23	I-RBD	6.25
A19-46.1	7tcc,7tca,7u0d	7tcc	3	Omicron	RBD	2021-12-23	I-RBD	0.5
Beta-53	7ps2,7q9m	7ps2	2	Beta	RBD	2021-09-22	I-RBD	2
C002	7k8s,7k8t	7k8s	2	WT	RBD	2020-09-27	I-RBD	2.25
XGv265	7we8,7wee	7we8	2	Omicron	RBD	2021-12-23	I-RBD	0
5A6	7kqb,7m71	7kqb	2	WT	RBD	2020-11-14	I-RBD	2.25
MW05	7dk0	7dk0	1	WT	RBD	2020-11-22	I-RBD	3.83333
MW01	7djz	7djz	1	WT	RBD	2020-11-22	I-RBD	4.83333
WCSL_119	7mzh	7mzh	1	WT	RBD	2021-05-24	I-RBD	2
XG005	7v26	7v26	1	WT	RBD	2021-08-07	I-RBD	2.33333
LY-CoV1404	7mmo	7mmo	1	WT	RBD	2021-04-30	I-RBD	3.33333
BD-821	7ey5	7ey5	1	WT	RBD	2021-05-29	I-RBD	1.33333
BG1-24	7m6i	7m6i	1	WT	RBD	2021-03-25	I-RBD	2.5
A5-10	7f7e	7f7e	1	WT	RBD	2021-06-29	I-RBD	1
2-7	7lss	7lss	1	WT	RBD	2021-02-18	I-RBD	2.33333
1-57	7ls9	7ls9	1	WT	RBD	2021-02-17	I-RBD	3.5
812	7ezv	7ezv	1	WT	RBD	2021-06-02	I-RBD	2.33333
54042-4	7t01	7t01	1	WT	RBD	2021-11-29	I-RBD	2.33333
DH1043	7ljr	7ljr	1	WT	RBD	2021-01-30	I-RBD	3.83333
DH1042	7tht	7tht	1	WT	RBD	2022-01-12	I-RBD	2.5
FD-11A	7pqz	7pqz	1	WT	RBD	2021-09-20	I-RBD	1
C104	7k8u	7k8u	1	WT	RBD	2020-09-27	I-RBD	0.333333
H014	7cac,7cah,7cai,7cak,7cwn,7cws,7e5r,7e5s	7cac	8	WT	RBD	2020-06-08	J-RBD	3.45667
P5A-2G7	7czw,7d03	7czw	2	WT	RBD	2020-09-09	J-RBD	4.5
C1C-A3	7sn2,7sn3	7sn2	2	WT	RBD	2021-10-27	J-RBD	3.66667
LY-CoV555	7kmg,7l3n	7kmg	2	WT	RBD	2020-11-02	J-RBD	1.5
P2B-1A1	7czp	7czp	1	WT	RBD	2020-09-09	J-RBD	5.83333
MW06	7dpm	7dpm	1	WT	RBD	2020-12-20	J-RBD	3.33333
PR1077	7deo	7deo	1	WT	RBD	2020-11-04	J-RBD	7
Beta-44	7ps6	7ps6	1	Beta	RBD	2021-09-22	J-RBD	3.33333
K398.22	7tp4	7tp4	1	WT	RBD	2022-01-24	J-RBD	6.5
DH1041	7laa	7laa	1	WT	RBD	2021-01-06	J-RBD	2.5
K288.2	7tp3	7tp3	1	WT	RBD	2022-01-24	J-RBD	5.5
CT-P59	7cm4	7cm4	1	WT	RBD	2020-07-24	J-RBD	5.66667
C548	7r8o	7r8o	1	WT	RBD	2021-06-26	J-RBD	4
CR3014-C8	7kzb	7kzb	1	WT	RBD	2020-12-10	J-RBD	3.33333
FC05	7cws,7cwt,7cwu,7d4g,7e5r,7e5s	7cws	6	WT	NTD	2020-08-31	A-NTD	0.666667
COVOX-159	7ndc,7ndd	7ndc	2	WT	NTD	2021-01-30	A-NTD	0.666667
N9	7e8c,7e8f	7e8c	2	WT	NTD	2021-03-01	A-NTD	0.666667
N11	7e7x	7e7x	1	WT	NTD	2021-02-28	A-NTD	0.666667
2-51	7l2c	7l2c	1	WT	NTD	2020-12-16	A-NTD	0.666667
1-87	7l2d	7l2d	1	WT	NTD	2020-12-16	A-NTD	0.666667
4-8	7lqv	7lqv	1	WT	NTD	2021-02-15	A-NTD	0.333333
4A8	7c2l	7c2l	1	WT	NTD	2020-05-08	A-NTD	0.666667
DH1050.1	7lcn	7lcn	1	WT	NTD	2021-01-11	A-NTD	2
C12C9	7n62	7n62	1	WT	NTD	2021-06-07	A-NTD	0.666667
CM25	7m8j	7m8j	1	WT	NTD	2021-03-29	A-NTD	0.666667
5-24	7l2f	7l2f	1	WT	NTD	2020-12-16	A-NTD	0.333333
C1520	7uap,7uaq	7uap	2	WT	NTD	2022-03-13	B-NTD	0.333333
S2X303	7soe,7sof	7soe	2	Kappa	NTD	2021-10-29	B-NTD	0.333333
N-612-014	7s0d	7s0d	1	WT	NTD	2021-08-30	B-NTD	2
P008_056	7ntc	7ntc	1	WT	NTD	2021-03-09	B-NTD	1
DH1052	7lab	7lab	1	WT	NTD	2021-01-06	B-NTD	2.66667
8D2	7dzx	7dzx	1	WT	NTD	2021-01-26	B-NTD	0
CV3-13	7rq6	7rq6	1	WT	NTD	2021-08-05	B-NTD	1
COV2-2490	7dzy	7dzy	1	WT	NTD	2021-01-26	B-NTD	0.333333
S2L20	7n8i,7so9,7sob,7soa,7sod,7tm0,7n8h	7n8i	7	Epsilon	NTD	2021-06-14	C-NTD	0.573333
S2L28	7lxz,7ly2,7lxx	7lxz	3	WT	NTD	2021-03-05	C-NTD	0.663333
Beta-43	7q0i,7q9i	7q0i	2	Beta	NTD	2021-10-14	C-NTD	1.33333
4-18	7l2e	7l2e	1	WT	NTD	2020-12-16	C-NTD	1.33333
S2X333	7lxy,7lxw	7lxy	2	WT	NTD	2021-03-05	C-NTD	1.33333
S2M28	7ly0,7ly3	7ly0	2	WT	NTD	2021-03-05	C-NTD	0.666667
2-17	7lqw	7lqw	1	WT	NTD	2021-02-15	C-NTD	0.333333
PVI.V6-14	7rbu,7rbv	7rbu	2	WT	NTD	2021-07-06	D-NTD	0
5-7	7rw2	7rw2	1	WT	NTD	2021-08-19	D-NTD	0
H11-D4	6yz7,6yz5,6z2m,6z43	6yz7	4	WT	RBD	2020-05-06	Nano-A-RBD	2.33333
Bn03_nano2	7whj,7whi,7whk	7whj	3	Omicron	RBD	2021-12-30	Nano-A-RBD	0.5
Bn03_nano1	7whj,7whi,7whk	7whj	3	Omicron	RBD	2021-12-30	Nano-A-RBD	0.5
n3113	7vnb,7vnc,7vnd	7vnb	3	WT	RBD	2021-10-10	Nano-A-RBD	1.27667
H11-H4	6zbp,6zhd,7z1e	6zbp	3	WT	RBD	2020-06-08	Nano-A-RBD	2.27667
Nb22	7x7d,7x7e	7x7d	2	Delta	RBD	2022-03-09	Nano-A-RBD	2.58333
H3	7oap,7oaq	7oap	2	WT	RBD	2021-04-19	Nano-A-RBD	3.16667
sb23	7a25,7a29	7a25	2	WT	RBD	2020-08-16	Nano-A-RBD	1.33333
K-874A	7fg2,7fg3	7fg2	2	WT	RBD	2021-07-25	Nano-A-RBD	0.25
Nb12	7my3	7my3	1	WT	RBD	2021-05-20	Nano-A-RBD	5.16667
Ty1	6zxn	6zxn	1	WT	RBD	2020-07-30	Nano-A-RBD	2.83333
VH-4D5	7jwb	7jwb	1	WT	RBD	2020-08-25	Nano-A-RBD	6.16667
n3113.1	7vne	7vne	1	WT	RBD	2021-10-10	Nano-A-RBD	1.16667
B5	7z1c	7z1c	1	WT	RBD	2022-02-24	Nano-A-RBD	2.16667
2C02	7spp	7spp	1	WT	RBD	2021-11-02	Nano-A-RBD	1.83333
A10	7z1b	7z1b	1	WT	RBD	2022-02-24	Nano-A-RBD	2.16667
H11	7z1a	7z1a	1	WT	RBD	2022-02-24	Nano-A-RBD	2.5
H11-H6	7z1d	7z1d	1	WT	RBD	2022-02-24	Nano-A-RBD	2.5
F2	7oay,7z1a,7z1b,7z1c	7oay	4	WT	RBD	2021-04-20	Nano-B-RBD	3.66667
Sb68	7klw,7p77,7p78,7p7a	7klw	4	WT	RBD	2020-11-01	Nano-B-RBD	2.23
Nb105	7mdw,7me7	7mdw	2	WT	RBD	2021-04-06	Nano-B-RBD	3.16667
C1	7oap,7oaq	7oap	2	WT	RBD	2021-04-19	Nano-B-RBD	3.16667
C5	7oao,7oau	7oao	2	WT	RBD	2021-04-19	Nano-B-RBD	5.5
VHH_V	7kn6,7b18	7kn6	2	WT	RBD	2020-11-04	Nano-B-RBD	4.83333
Fu2	7nll,7ns6	7nll	2	WT	RBD	2021-02-22	Nano-B-RBD	3.16667
NM1226	7nkt	7nkt	1	WT	RBD	2021-02-18	Nano-B-RBD	5.16667
Nb30	7my2	7my2	1	WT	RBD	2021-05-20	Nano-B-RBD	3.16667
Nb34	7n9e	7n9e	1	WT	RBD	2021-06-17	Nano-B-RBD	3.33333
Nb95	7n9c	7n9c	1	WT	RBD	2021-06-17	Nano-B-RBD	0
SR31	7d2z	7d2z	1	WT	RBD	2020-09-17	Nano-B-RBD	2.66667
VHH_U	7kn5	7kn5	1	WT	RBD	2020-11-04	Nano-B-RBD	3.66667
VHH_W	7kn7	7kn7	1	WT	RBD	2020-11-04	Nano-B-RBD	4.33333
mu	7oan	7oan	1	WT	RBD	2021-04-19	Nano-B-RBD	5
Re9F06	7olz	7olz	1	WT	RBD	2021-05-20	Nano-B-RBD	4.16667
Sb45	7kgj,7klw,7n0g,7n0h	7kgj	4	WT	RBD	2020-10-16	Nano-C-RBD	6.41667
VHH_E	7kn5,7ksg,7b14,7b18	7kn5	4	WT	RBD	2020-11-04	Nano-C-RBD	3.625
Nb21	7mdw,7mej,7n9a,7n9b	7mdw	4	WT	RBD	2021-04-06	Nano-C-RBD	1.66667
Nb6	7kkk,7kkl	7kkk	2	WT	RBD	2020-10-27	Nano-C-RBD	6
WNb_2	7ldj,7lx5	7ldj	2	WT	RBD	2021-01-13	Nano-C-RBD	6.41667
VH_ab8	7mjh,7mji	7mjh	2	WT	RBD	2021-04-20	Nano-C-RBD	4
MR17	7c8w	7c8w	1	WT	RBD	2020-06-03	Nano-C-RBD	3.16667
MR17-SR31	7d30	7d30	1	WT	RBD	2020-09-17	Nano-C-RBD	10.3333
MR17-K99Y	7can	7can	1	WT	RBD	2020-06-09	Nano-C-RBD	3
NB-RBD	7rxd	7rxd	1	WT	RBD	2021-08-22	Nano-C-RBD	5.83333
Nb-112	7rby	7rby	1	WT	RBD	2021-07-06	Nano-C-RBD	5.83333
Nb20	7jvb	7jvb	1	WT	RBD	2020-08-20	Nano-C-RBD	2.16667
Nb36	7mej	7mej	1	WT	RBD	2021-04-06	Nano-C-RBD	0
VHH_VE	7b17	7b17	1	WT	RBD	2020-11-23	Nano-C-RBD	10.1667
Re5D06	7olz	7olz	1	WT	RBD	2021-05-20	Nano-C-RBD	7
Sb15	7p77,7p78,7p79	7p77	3	WT	RBD	2021-07-19	Nano-D-RBD	5.83333
SR4	7c8v	7c8v	1	WT	RBD	2020-06-03	Nano-D-RBD	5.66667
Sb14	7mfu	7mfu	1	WT	RBD	2021-04-11	Nano-D-RBD	7.33333
Sb16	7kgk	7kgk	1	WT	RBD	2020-10-16	Nano-D-RBD	6.66667
WNb_10	7lx5	7lx5	1	WT	RBD	2021-03-03	Nano-D-RBD	4.33333
3B4	7spo	7spo	1	WT	RBD	2021-11-02	Nano-D-RBD	4.33333
7A3	7tpr	7tpr	1	WT	RBD	2022-01-25	Nano-D-RBD	3.33333
Nb17	7me7,7n9t	7me7	2	WT	RBD	2021-04-06	Nano-E-RBD	1.58333
Nanosota-1	7km5	7km5	1	WT	RBD	2020-11-02	Nano-E-RBD	2.83333
NM1230	7b27	7b27	1	WT	RBD	2020-11-26	Nano-E-RBD	4
8A2	7tpr	7tpr	1	WT	RBD	2022-01-25	Nano-E-RBD	5.66667
2G12	7l02,7l06,7l09	7l02	3	WT	other	2020-12-10		0
N-612-004	7s0e	7s0e	1	WT	other	2021-08-30		0
76E1	7x9e	7x9e	1	WT	other	2022-03-15		0
DH1058	7tow	7tow	1	WT	other	2022-01-24		0
CV3-25	7nab	7nab	1	WT	other	2021-06-21		0
H4	7l58	7l58	1	WT	other	2020-12-21		0
C1717	7uar	7uar	1	WT	other	2022-03-13		1
CC40.8	7sjs	7sjs	1	WT	other	2021-10-18		0
